# Traditional uses, population, threats and conservation of the bansouman or gingerbread plum *Neocarya macrophylla* (Chrysobalanaceae) in Republic of Guinea (West Africa)

**DOI:** 10.1101/2025.06.08.655547

**Authors:** Denise Molmou, Martin Cheek, Gbamon Konomou, Sékou Magassouba, Ana Rita Simoes, Isabel Larridon, Charlotte Couch

## Abstract

The flora of the Republic of Guinea (West Africa) includes nearly 4000 vascular plants species, of which c. 10% have been documented to have local socio-economic uses. These socio-economic plants provide among others, foods, medicines, materials and a source of income for the people of Guinea. One example is the bansouman or gingerbread plum, *Neocarya macrophylla* (Chrysobalanaceae) which is locally valued for its large, delicious seeds (’nuts’), edible fruit flesh, and medicinal bark (among other medicinal parts). Through a field survey of 17 local communities adjacent to *Neocarya* populations and the *Neocarya* populations themselves (780 mature individuals measured), in seven of the ten Guinean prefectures from which the species is recorded, this study documents (1) the local names, harvesting methods, uses and seed sale prices at different points in the value chain, partitions the species by habitat, records perceived threats to trees, key elements of the population structure and relative frequency of *Neocarya macrophylla* in Guinea, (2) map and re assesses its global conservation status as Near Threatened using the 2012 IUCN Red List categories and criteria, and (3) construct a species conservation action plan.

Analysis of our survey data suggests that the largest number of mature trees (75% of the total) is in the three northern prefectures (Gaoual, Koundara, Pita) at the western foot of the Fouta massif whence seeds are exported internationally. Trees mainly occurred in shrub savannah (45% of mature individuals), with lower numbers in three other habitats. Human set bush fires appear to be the most ubiquitous threat (55%) in Guinea, but sand quarrying (18%), agricultural conversion and debarking are also key threats. Natural regeneration levels seem low compared with data from Niger with juveniles (<1 m tall) less than 10 % of the number of mature, fruiting trees (> 11 cm circumference) recorded.

This is the first study focused on *Neocarya macrophylla* in the Republic of Guinea. In contrast the species has been the subject of numerous other papers elsewhere in its range, and we document 14 studies from Niger alone in the last 15 years. While the species is well known as an important Indigenous Fruit Tree with multiple uses in some countries, it is currently not among the top 10 such species listed for Guinea.

Compared with Nigeria where numerous other uses including industrial are derived from the species, *Neocarya macrophylla* appears under utilised in Guinea.

We suggest that studies of the chemistry and nutritional value of the seeds of Guinean *Neocarya* are made, since there are indications that these differ between Guinea and e.g. Niger. Follow up studies to map tree distribution in Guinea in more detail, quantify tree density, fruit yield per tree and per Ha, and duration between germination and fruiting are advised. Field trials to select elite individuals are recommended. Development of a machine to extract seeds from the endocarp (decortication) is a priority as this is the major factor limiting wild harvesting and availability of seed for human consumption.
