## Supplemental file 4 for "Traditional uses, population, threats and conservation of the bansouman or gingerbread plum *Neocarya macrophylla* (Chrysobalanaceae) in Republic of Guinea (West Africa)"

sci_name	presence	origin	seasonal	compiler	yrcompiled	citation	dec_lat	dec_long	spatialref	subspecies	subpop	data_sens	sens_comm	event_year	source	basisofrec	catalog_no	recordedby
Neocarya macrophylla	1	1		Denise MOLMOU	2024	Royal Botanic Garden, Kew and University of Ghent	13.12	-16.66	WGS84			0		1823	http://specimens.kew.org/herbarium/K000407091	PreservedSpecimen	K000407091	D�llinger
Neocarya macrophylla	1	1		Denise MOLMOU	2024	Royal Botanic Garden, Kew and University of Ghent	13.12	-16.66	WGS84			0		1907	http://specimens.kew.org/herbarium/K000354994	PreservedSpecimen	K000354994	Farmar, l.
Neocarya macrophylla	1	1		Denise MOLMOU	2024	Royal Botanic Garden, Kew and University of Ghent	8.33	-13.22	WGS84			0		1908	http://specimens.kew.org/herbarium/K000354997	PreservedSpecimen	K000354997	Swythe, P.W.
Neocarya macrophylla	1	1		Denise MOLMOU	2024	Royal Botanic Garden, Kew and University of Ghent	8.19	-12.11	WGS84			0			http://specimens.kew.org/herbarium/K000310181	PreservedSpecimen	K000310181	Perrottet, G.
Neocarya macrophylla	1	1		Denise MOLMOU	2024	Royal Botanic Garden, Kew and University of Ghent	15.12	-16.63	WGS84			0		1969	http://specimens.kew.org/herbarium/K000103611	PreservedSpecimen	K000103611	Hepper, F.N.
Neocarya macrophylla	1	1		Denise MOLMOU	2024	Royal Botanic Garden, Kew and University of Ghent	13.42	-15.62	WGS84			0			http://specimens.kew.org/herbarium/K000103610	PreservedSpecimen	K000103610	Fox, R.H.
Neocarya macrophylla	1	1		Denise MOLMOU	2024	Royal Botanic Garden, Kew and University of Ghent	14.8	-7.33	WGS84			0		1990	http://specimens.kew.org/herbarium/K000102526	PreservedSpecimen	K000102526	Lawesson, J.E.
Neocarya macrophylla	1	1		Denise MOLMOU	2024	Royal Botanic Garden, Kew and University of Ghent	13.4	-15.31	WGS84			0			http://specimens.kew.org/herbarium/K000102521	PreservedSpecimen	K000102521	Dugram
Neocarya macrophylla	1	1		Denise MOLMOU	2024	Royal Botanic Garden, Kew and University of Ghent	17.98	9.03	WGS84			0		1968	http://specimens.kew.org/herbarium/K000102530	PreservedSpecimen	K000102530	White, L.P.
Neocarya macrophylla	1	1		Denise MOLMOU	2024	Royal Botanic Garden, Kew and University of Ghent	10.33	-14.17	WGS84			0		1979	http://specimens.kew.org/herbarium/K000102523	PreservedSpecimen	K000102523	Lisowski, S.
Neocarya macrophylla	1	1		Denise MOLMOU	2024	Royal Botanic Garden, Kew and University of Ghent	8.45	-13.28	WGS84			0		1958	http://specimens.kew.org/herbarium/K000102529	PreservedSpecimen	K000102529	Melville, F.A.; Hooker, T.
Neocarya macrophylla	1	1		Denise MOLMOU	2024	Royal Botanic Garden, Kew and University of Ghent	6.67	-9.67	WGS84			0			http://specimens.kew.org/herbarium/K000102532	PreservedSpecimen	K000102532	Whyte, A.
Neocarya macrophylla	1	1		Denise MOLMOU	2024	Royal Botanic Garden, Kew and University of Ghent	11.94	-15.58	WGS84			0		1938	http://specimens.kew.org/herbarium/K000102527	PreservedSpecimen	K000102527	Espirito Santo
Neocarya macrophylla	1	1		Denise MOLMOU	2024	Royal Botanic Garden, Kew and University of Ghent	12.28	10.35	WGS84			0			http://specimens.kew.org/herbarium/K000102538	PreservedSpecimen	K000102538	Dalziel, J.M.
Neocarya macrophylla	1	1		Denise MOLMOU	2024	Royal Botanic Garden, Kew and University of Ghent	6.28	-10.72	WGS84			0		1944	http://specimens.kew.org/herbarium/K000102531	PreservedSpecimen	K000102531	Bequaert, J.C.
Neocarya macrophylla	1	1		Denise MOLMOU	2024	Royal Botanic Garden, Kew and University of Ghent	11.27	6.38	WGS84			0		1951	http://specimens.kew.org/herbarium/K000102539	PreservedSpecimen	K000102539	Ijomah, F.O.
Neocarya macrophylla	1	1		Denise MOLMOU	2024	Royal Botanic Garden, Kew and University of Ghent	6.26	-10.66	WGS84			0		1966	http://specimens.kew.org/herbarium/K000102535	PreservedSpecimen	K000102535	Bos, J.J.
Neocarya macrophylla	1	1		Denise MOLMOU	2024	Royal Botanic Garden, Kew and University of Ghent	13.07	5.25	WGS84			0			http://specimens.kew.org/herbarium/K000102537	PreservedSpecimen	K000102537	Lely, H.V.
Neocarya macrophylla	1	1		Denise MOLMOU	2024	Royal Botanic Garden, Kew and University of Ghent	6.77	-11.3	WGS84			0		1926	http://specimens.kew.org/herbarium/K000102533	PreservedSpecimen	K000102533	Linder, D.H.
Neocarya macrophylla	1	1		Denise MOLMOU	2024	Royal Botanic Garden, Kew and University of Ghent	11.27	6.38	WGS84			0		1961	http://specimens.kew.org/herbarium/K000102536	PreservedSpecimen	K000102536	Fox, A.V.
Neocarya macrophylla	1	1		Denise MOLMOU	2024	Royal Botanic Garden, Kew and University of Ghent	13.73	-15.05	WGS84			0		1953	http://specimens.kew.org/herbarium/K000102517	PreservedSpecimen	K000102517	Frith
Neocarya macrophylla	1	1		Denise MOLMOU	2024	Royal Botanic Garden, Kew and University of Ghent	8.78	-11.45	WGS84			0			http://specimens.kew.org/herbarium/K000102518	PreservedSpecimen	K000102518	Deighton, F.C.
Neocarya macrophylla	1	1		Denise MOLMOU	2024	Royal Botanic Garden, Kew and University of Ghent	13.39	-16.65	WGS84			0			http://specimens.kew.org/herbarium/K000102520	PreservedSpecimen	K000102520	Starin
Neocarya macrophylla	1	1		Denise MOLMOU	2024	Royal Botanic Garden, Kew and University of Ghent	6.32	-10.8	WGS84			0		1947	http://specimens.kew.org/herbarium/K000102534	PreservedSpecimen	K000102534	Baldwin, J.T.
Neocarya macrophylla	1	1		Denise MOLMOU	2024	Royal Botanic Garden, Kew and University of Ghent	13.17	2.25	WGS84			0		1968	http://specimens.kew.org/herbarium/K000102514	PreservedSpecimen	K000102514	Geerling, C.; Bokdam, J.
Neocarya macrophylla	1	1		Denise MOLMOU	2024	Royal Botanic Garden, Kew and University of Ghent	13.73	-15.05	WGS84			0			http://specimens.kew.org/herbarium/K000102516	PreservedSpecimen	K000102516	Brown-Lester, J.
Neocarya macrophylla	1	1		Denise MOLMOU	2024	Royal Botanic Garden, Kew and University of Ghent	8.45	-13.27	WGS84			0			http://specimens.kew.org/herbarium/K000102524	PreservedSpecimen	K000102524	Gledhill, D.
Neocarya macrophylla	1	1		Denise MOLMOU	2024	Royal Botanic Garden, Kew and University of Ghent	13.17	2.25	WGS84			0			http://specimens.kew.org/herbarium/K000102515	PreservedSpecimen	K000102515	s.coll.
Neocarya macrophylla	1	1		Denise MOLMOU	2024	Royal Botanic Garden, Kew and University of Ghent	6.25	1.733	WGS84			0			4121	PreservedSpecimen	139692	J.-P. Essou, P. Agbani, H. Y�domonhan
Neocarya macrophylla	1	1		Denise MOLMOU	2024	Royal Botanic Garden, Kew and University of Ghent	6.2833	1.8333	WGS84			0		2013	4339	FALSE	4339	s.coll.
Neocarya macrophylla	1	1		Denise MOLMOU	2024	Royal Botanic Garden, Kew and University of Ghent	13.666	-16.5	WGS84			0		1995	0	PreservedSpecimen	A.M.Lykke867	A.M. Lykke
Neocarya macrophylla	1	1		Denise MOLMOU	2024	Royal Botanic Garden, Kew and University of Ghent	13	-16.733	WGS84			0		1995	0	PreservedSpecimen	J.E.Madsen4071	J.E. Madsen
Neocarya macrophylla	1	1		Denise MOLMOU	2024	Royal Botanic Garden, Kew and University of Ghent	13.15	-13.2	WGS84			0		1995	0	PreservedSpecimen	J.E.Madsen4017	J.E. Madsen
Neocarya macrophylla	1	1		Denise MOLMOU	2024	Royal Botanic Garden, Kew and University of Ghent	13.116	-13.25	WGS84			0		1994	0	PreservedSpecimen	J.E.Madsen3068	J.E. Madsen
Neocarya macrophylla	1	1		Denise MOLMOU	2024	Royal Botanic Garden, Kew and University of Ghent	13.616	-16.55	WGS84			0		1994	0	PreservedSpecimen	J.E.Madsen3042	J.E. Madsen
Neocarya macrophylla	1	1		Denise MOLMOU	2024	Royal Botanic Garden, Kew and University of Ghent	13	-13.166	WGS84			0		1993	0	PreservedSpecimen	J.E.Madsen1536	J.E. Madsen
Neocarya macrophylla	1	1		Denise MOLMOU	2024	Royal Botanic Garden, Kew and University of Ghent	14.083	-17.916	WGS84			0		1992	0	PreservedSpecimen	J.E.Madsen1038	J.E. Madsen
Neocarya macrophylla	1	1		Denise MOLMOU	2024	Royal Botanic Garden, Kew and University of Ghent	13.666	-16.5	WGS84			0		1994	0	PreservedSpecimen	B.Sambou48	B. Sambou
Neocarya macrophylla	1	1		Denise MOLMOU	2024	Royal Botanic Garden, Kew and University of Ghent	14.95	-3.35	WGS84			0		1932	http://coldb.mnhn.fr/catalognumber/mnhn/p/p00519504	PreservedSpecimen	P00519504	Leclercq, A.;Rogeon, J.F.
Neocarya macrophylla	1	1		Denise MOLMOU	2024	Royal Botanic Garden, Kew and University of Ghent	13.45	-6.26667	WGS84			0		1937	http://coldb.mnhn.fr/catalognumber/mnhn/p/p00519505	PreservedSpecimen	P00519505	Roberty, G.
Neocarya macrophylla	1	1		Denise MOLMOU	2024	Royal Botanic Garden, Kew and University of Ghent	12.8	-7.51667	WGS84			0		1937	http://coldb.mnhn.fr/catalognumber/mnhn/p/p00519506	PreservedSpecimen	P00519506	Roberty, G.
Neocarya macrophylla	1	1		Denise MOLMOU	2024	Royal Botanic Garden, Kew and University of Ghent	10.247167	-14.459972	WGS84			0		2016	http://www.tropicos.org/Specimen/102986381	PreservedSpecimen	102986381	Ehoarn Bidault;Bruno Senterre;Pierre K. Haba;Alphonse Goman
Neocarya macrophylla	1	1		Denise MOLMOU	2024	Royal Botanic Garden, Kew and University of Ghent	8.68684	-8.87597	WGS84			0		2020	http://www.tropicos.org/Specimen/103176615	PreservedSpecimen	103176615	Kolou Ko�vogui;Moussa Diabat�;Lansana Konat�
Neocarya macrophylla	1	1		Denise MOLMOU	2024	Royal Botanic Garden, Kew and University of Ghent	13.37822	-16.79172	WGS84			0		2023	https://www.inaturalist.org/observations/147973637	HumanObservation	147973637	Bart Wursten
Neocarya macrophylla	1	1		Denise MOLMOU	2024	Royal Botanic Garden, Kew and University of Ghent	13.911742	-16.402153	WGS84			0		2022	q-10550536644	HumanObservation	0	s.coll.
Neocarya macrophylla	1	1		Denise MOLMOU	2024	Royal Botanic Garden, Kew and University of Ghent	12.46532	-16.78255	WGS84			0		2022	q-10720478829	HumanObservation	0	s.coll.
Neocarya macrophylla	1	1		Denise MOLMOU	2024	Royal Botanic Garden, Kew and University of Ghent	13.431348	-16.730047	WGS84			0		2022	https://www.inaturalist.org/observations/142601105	HumanObservation	142601105	Mahomed Desai
Neocarya macrophylla	1	1		Denise MOLMOU	2024	Royal Botanic Garden, Kew and University of Ghent	13.376025	-16.792865	WGS84			0		2022	o-1012521360	HumanObservation	0	s.coll.
Neocarya macrophylla	1	1		Denise MOLMOU	2024	Royal Botanic Garden, Kew and University of Ghent	14.032858	-16.690613	WGS84			0		2022	https://www.inaturalist.org/observations/122135583	HumanObservation	122135583	mcgowenm
Neocarya macrophylla	1	1		Denise MOLMOU	2024	Royal Botanic Garden, Kew and University of Ghent	14.031708	-16.691855	WGS84			0		2022	https://www.inaturalist.org/observations/121993039	HumanObservation	121993039	mcgowenm
